# Integrative Network Biology Framework Elucidates Molecular Mechanisms of SARS-CoV-2 Pathogenesis

**DOI:** 10.1101/2020.04.09.033910

**Authors:** Nilesh Kumar, Bharat Mishra, Adeel Mehmood, Mohammad Athar, M. Shahid Mukhtar

## Abstract

COVID-19 (Coronavirus disease 2019) is a respiratory illness caused by severe acute respiratory syndrome coronavirus 2 (SARS-CoV-2). While the pathophysiology of this deadly virus is complex and largely unknown, we employ a network biology-fueled approach and integrated multiomics data pertaining to lung epithelial cells-specific coexpression network and human interactome to generate <u>C</u>alu-3-specific human-<u>S</u>ARS-CoV-2 <u>I</u>nteractome (CSI). Topological clustering and pathway enrichment analysis show that SARS-CoV-2 target central nodes of host-viral network that participate in core functional pathways. Network centrality analyses discover 28 high-value SARS-CoV-2 targets, which are possibly involved in viral entry, proliferation and survival to establish infection and facilitate disease progression. Our probabilistic modeling framework elucidates critical regulatory circuitry and molecular events pertinent to COVID-19, particularly the host modifying responses and cytokine storm. Overall, our network centric analyses reveal novel molecular components, uncover structural and functional modules, and provide molecular insights into SARS-CoV-2 pathogenicity.
