## Supplementary Data 3 for "Integrative Network Biology Framework Elucidates Molecular Mechanisms of SARS-CoV-2 Pathogenesis"

### Sheet: Supplementary Data 3
Supplementary Data 3. 28 CSI Significant Proteins (CSPs)
Worksheet No.	Details of Sheets
1	28 CSI Significant Proteins (CSPs) Properties
2	Significant CSPs in seven indices
3	Rare Disease Pathways of CSPs
4	WikiPathways of CSPs

### Sheet: 28 CSPs Properties
ID	Degree	Information Centrality	Betweenness Centrality	Eigenvector Centrality	Closeness Centrality	Load Centrality	Harmonic Centrality	PageRank	Weighted k-shells	Average Shortest Path Length	Clustering Coefficient	Stress	Topological Coefficient	SARS-CoV-2 Targets
AP2M1	28	0.000415377	0.00559611	6.66161e-05	0.242088	0.00533989	1077.7	0.000987276	277	3.70784	0.10582	874264	0.0685328	CovD-19
CSNK2B	18	0.000396378	0.00281442	0.00285671	0.229444	0.00285062	1015.01	0.000629433	161	3.91216	0.0522876	317654	0.0654321	CovD-19
EEF1A1	50	0.000432607	0.00889725	0.0515446	0.261265	0.00827892	1178.59	0.00110645	385	3.43568	0.185306	1909408	0.0773448	CovD-19
ETFA	26	0.000418457	0.00471578	0.000277476	0.254323	0.00461246	1132.89	0.000799377	268	3.52946	0.0738461	676664	0.0569686	CovD-19
ITGB1	27	0.000416102	0.00624521	0.00072262	0.244404	0.00625573	1083.02	0.000916667	254	3.6727	0.011396	767648	0.0473807	CovD-19
LARP1	12	0.000388523	0.00235722	0.00945548	0.24308	0.00230782	1084.95	0.000355793	211	3.6927	0.151515	322954	0.146667	CovD-19
MEPCE	5	0.000335683	7.86932e-05	0.00478447	0.237738	5.68477e-05	1054.24	0.000141807	147	3.77568	0.6	27842	0.288462	CovD-19
MRPS27	10	0.00038019	0.000898983	0.0055593	0.23292	0.00092366	1029.55	0.000278479	155	3.85378	0.133333	130878	0.142917	CovD-19
MRPS5	17	0.000403159	0.00088144	0.0074143	0.236032	0.000867388	1047.45	0.000440619	218	3.80297	0.264706	158024	0.112564	CovD-19
MTCH1	29	0.000423476	0.00212213	0.000382244	0.255536	0.00188666	1140.21	0.000740105	327	3.5127	0.243842	512932	0.0898458	CovD-19
NDUFA10	20	0.000399404	0.00316321	0.000180863	0.231992	0.00316736	1022.26	0.000711735	204	3.86919	0.0578947	401480	0.0805556	CovD-19
NUP98	26	0.000414406	0.00277153	3.80066e-05	0.235814	0.00287756	1038.69	0.000855087	234	3.80649	0.141538	280682	0.0657424	CovD-19
PHB	44	0.000430963	0.00578759	0.000664828	0.266015	0.00526653	1197.24	0.00124669	345	3.37432	0.163848	1069110	0.0576923	CovD-19
PPIA	32	0.000420939	0.00930438	0.000124288	0.263253	0.00903602	1179.38	0.00108188	299	3.40973	0.046371	1111980	0.0434343	CovD-19
PPP1CA	33	0.00042158	0.00707576	0.000239602	0.25216	0.0069778	1125.68	0.00111003	295	3.55973	0.0549242	924488	0.0480457	CovD-19
PSMA2	40	0.000428174	0.00152454	0.000226554	0.247999	0.0013861	1107.56	0.000953865	353	3.61946	0.487179	302376	0.108131	CovD-19
PSMD8	30	0.000422225	0.000256353	0.00013652	0.237449	0.000249021	1053.92	0.000687606	348	3.78027	0.742529	46284	0.164043	CovD-19
RAB1A	50	0.000433399	0.0125537	0.000869997	0.277322	0.0118567	1249.6	0.00144451	362	3.23676	0.0971429	1899408	0.0395195	CovD-19
RAB2A	38	0.00042805	0.00838863	0.00230629	0.265357	0.00787674	1188.03	0.00111572	332	3.3827	0.0881935	1324044	0.0471424	CovD-19
RAB5C	72	0.000437673	0.0201052	0.00308455	0.281744	0.0189524	1275.42	0.00209539	388	3.18595	0.0539906	3255340	0.0298437	CovD-19
RAB7A	39	0.000428187	0.00518409	0.000287632	0.256464	0.0049835	1147.7	0.00114222	331	3.5	0.0634278	909766	0.0519429	CovD-19
RHOA	27	0.000412181	0.00817224	0.000126873	0.241489	0.00823216	1067.88	0.00104687	243	3.71703	0.00569801	862498	0.0427778	CovD-19
RPL36	26	0.000419543	0.000519793	0.0537464	0.234482	0.000494839	1047.52	0.000412869	370	3.82811	0.723077	111062	0.216157	CovD-19
RPS20	60	0.000434243	0.00127984	0.131775	0.240929	0.00123095	1093.95	0.000879543	398	3.72568	0.79096	225976	0.175097	CovD-19
RTN4	23	0.000408614	0.0040359	0.000319079	0.247888	0.00410957	1101	0.000793566	249	3.62108	0.0434783	498212	0.0611594	CovD-19
SCCPDH	13	0.000378979	0.00338378	7.55062e-05	0.23175	0.00347228	1019.76	0.000530596	106	3.87324	0	384972	0.0815018	CovD-19
SRP72	54	0.000433304	0.0073703	0.0404672	0.26265	0.0071347	1189.08	0.00131777	384	3.41757	0.122292	1281110	0.0596589	CovD-19
UBE2I	53	0.000432	0.018128	0.000472657	0.266293	0.0180454	1194.11	0.00175031	363	3.37081	0.0609579	1812746	0.0286809	CovD-19

### Sheet: Significant CSPs
Hubs	Information Centrality	Betweenness Centrality	Eigenvector Centrality	PageRank	Load	Weighted k-shells
AP2M1	PPIA	PPP1CA	RPS20	RAB7A	RAB7A	RAB2A
PHB	PSMD8	UBE2I	CSNK2B	UBE2I	RAB1A	SRP72
RAB1A	RPL36	RTN4	LARP1	PPP1CA	RAB2A	PSMA2
UBE2I	PPP1CA	RAB1A	SRP72	PPIA	RHOA	RAB1A
PPP1CA	PHB	ITGB1	RAB5C	EEF1A1	ETFA	PSMD8
EEF1A1	PSMA2	RHOA	EEF1A1	RAB2A	UBE2I	RAB5C
RAB5C	MTCH1	AP2M1	RPL36	RAB1A	SCCPDH	EEF1A1
PSMD8	RAB7A	SCCPDH	MRPS27	ITGB1	PPP1CA	RPL36
RPS20	RAB2A	RAB2A	MRPS5	PHB	NDUFA10	PHB
MTCH1	RAB5C	ETFA	MEPCE	RPS20	AP2M1	PPP1CA
PPIA	UBE2I	PHB		SRP72	RTN4	MTCH1
RAB7A	SRP72	RAB7A		AP2M1	SRP72	RAB7A
SRP72	RPS20	PPIA		NUP98	EEF1A1	PPIA
RAB2A	EEF1A1	EEF1A1		RAB5C	RAB5C	UBE2I
PSMA2	RAB1A	RAB5C		PSMA2	PHB	RPS20
		SRP72		RHOA	ITGB1
		NDUFA10			PPIA

### Sheet: Rare Disease Pathways of CSPs
Rare Diseases Term	P-value	Genes
SARS	2.65046e-05	EEF1A1;UBE2I;PHB;PPIA
Listeria infection	0.000395705	ITGB1;UBE2I;RHOA
Pulmonary sequestration	0.000913416	ITGB1;RHOA
Lip and oral cavity cancer	0.00328666	ITGB1;RAB2A
Japanese encephalitis	0.00544817	EEF1A1;PHB
Anthrax	0.00558306	ITGB1;PPIA
Oral submucous fibrosis	0.0065698	ITGB1;PPIA
Cryptophthalmos	0.00837161	ITGB1
Cutaneous anthrax	0.00837161	ITGB1
Clostridium sordellii	0.00837161	RHOA
Neisseria meningitidis	0.00876232	ITGB1;RHOA
Chylothorax congenital	0.00976029	ITGB1
Kindler syndrome	0.0111471	RHOA
Fibrosarcoma	0.0114248	ITGB1;RHOA
Cytomegalic inclusion disease	0.0117389	ITGB1;PPIA;RHOA
Insensitivity to pain congenital with anhidrosis	0.012532	RAB7A
Primary carnitine deficiency	0.012532	ETFA
Chromosome 12 12p trisomy	0.012532	ITGB1
Neutral lipid storage disease with myopathy	0.012532	ETFA
Glutaric acidemia type II	0.0166757	ETFA
Congenital central hypoventilation syndrome	0.0166757	EEF1A1
Subependymoma	0.0166757	ITGB1
Central neurocytoma	0.0180531	RTN4
Bacterial meningitis	0.0183583	ITGB1;RHOA
Inflammatory breast cancer	0.0185904	ITGB1;RHOA
Cystic adenomatoid malformation of lung	0.0194287	ITGB1
Townes-Brocks syndrome	0.0194287	UBE2I
Choroideremia	0.0208025	RAB7A
Chronic neutrophilic leukemia	0.0208025	NUP98
Isaac's syndrome	0.0221744	RHOA
Pseudomyotonia	0.0221744	RHOA
Hyperaldosteronism familial type 2	0.0221744	RHOA
Oculopharyngeal muscular dystrophy	0.0235444	EEF1A1
Fascioliasis	0.0235444	PPIA
Axenfeld-Rieger syndrome	0.0249126	ITGB1
Mevalonic aciduria	0.0249126	RHOA
Oligodendroglioma	0.0261202	ITGB1;RTN4
Anaplastic oligodendroglioma	0.0261202	ITGB1;RTN4
Impossible syndrome	0.026279	RTN4
Multiple myeloma	0.0263894	ITGB1;PPIA
Systemic capillary leak syndrome	0.0276435	RHOA
Gitelman syndrome	0.0276435	RHOA
Hyper-IgD syndrome	0.0276435	RHOA
Rasmussen encephalitis	0.0280288	EEF1A1;PHB
Acinic cell carcinoma	0.0285843	ITGB1;RHOA
Oligoastrocytoma	0.0288637	ITGB1;RTN4
Lewy body dementia	0.0288637	CSNK2B;PHB
Retroperitoneal fibrosis	0.0290061	PHB
Abdominal aortic aneurysm	0.0302772	PPIA;RHOA
Protein R deficiency	0.0311385	ITGB1;RHOA
Beta-thalassemia	0.0314278	ITGB1;NUP98
Focal or multifocal malformations in neuronal migration	0.0314278	ITGB1;RHOA
Acanthamoeba infection	0.0317259	ITGB1
Dengue fever	0.0331859	EEF1A1;PPP1CA
Dermatomyositis	0.0343792	SRP72;RTN4
Juvenile dermatomyositis	0.0343792	SRP72;RTN4
Typhoid fever	0.0344384	PHB
Angioimmunoblastic lymphadenopathy with dysproteinemia	0.0344384	RHOA
Glaucoma iridogoniodysgenesia	0.0349821	RHOA;PPP1CA
Splenomegaly	0.0352852	NUP98;RHOA
Amebiasis	0.0357919	ITGB1
Polymyositis	0.0358943	SRP72;RTN4
Frontotemporal dementia	0.0362005	RAB1A;RHOA
Duhring Brocq disease	0.0371435	ITGB1
Polymorphous low-grade adenocarcinoma	0.0371435	ITGB1
Semantic dementia	0.0374352	RAB1A;RHOA
Insulinoma	0.0377464	RAB2A;PPP1CA
Aicardi-Goutieres syndrome	0.0384933	EEF1A1
Hantavirus pulmonary syndrome	0.0384933	RHOA
Klebsiella	0.0398413	ITGB1
Bartter's syndrome	0.0398413	RHOA
Human parvovirus B19 infection	0.0398413	ITGB1
Blepharophimosis	0.0411875	UBE2I
Dystrophic epidermolysis bullosa	0.0438744	ITGB1
Yellow fever	0.0438744	PPIA
Congenital human immunodeficiency virus	0.0452151	EEF1A1
Actinic cheilitis	0.0452151	ITGB1
Dysembryoplastic neuroepithelial tumor	0.0452151	RTN4
Chronic active Epstein-Barr virus infection	0.0452151	CSNK2B
Arginase deficiency	0.046554	RHOA
Cholera	0.0468594	ITGB1;RHOA
Kikuchi disease	0.0471986	PPIA;RAB7A
Hereditary hemorrhagic telangiectasia	0.0478911	CSNK2B
Adrenal adenoma familial	0.0492264	UBE2I
Aicardi syndrome	0.0492264	EEF1A1
Intervertebral disc disease	0.0505598	RHOA
Lymphoma large-cell immunoblastic	0.0505598	RHOA
Rabies	0.0505598	RAB7A
Tuberous sclerosis	0.052396	EEF1A1;RHOA
Bourneville syndrome	0.052396	EEF1A1;RHOA
Premature ovarian failure familial	0.0532214	UBE2I
Q fever	0.0545495	RHOA
Hereditary sensory and autonomic neuropathy type 2	0.0545495	RAB7A
Neuropathy hereditary sensory and autonomic type 1	0.0545495	RAB7A
Chikungunya	0.0572002	PHB
Pulmonary artery agenesis	0.0585229	RTN4
Anal cancer	0.0585237	PHB;PPP1CA
Mantle cell lymphoma	0.0607441	ITGB1;CSNK2B
Thalassemia	0.061117	ITGB1;NUP98
Acute monoblastic leukemia	0.061117	PSMA2;NUP98
Leucocyte adhesion defect	0.061163	ITGB1
Fraser syndrome	0.0624803	ITGB1
Nephrosclerosis	0.0624803	ITGB1
Acute biphenotypic leukemia	0.0637958	NUP98
Type 1 plasminogen deficiency	0.0664216	ITGB1
Synovial cancer	0.06913	ITGB1;CSNK2B
Immunoglobulin A deficiency 2	0.0716518	ITGB1
Ocular melanoma	0.075556	ITGB1
Chondrosarcoma	0.076262	ITGB1;RTN4
Acute myeloblastic leukemia type 3	0.076665	ITGB1;NUP98
Brucellosis	0.0768538	RAB2A
Miura syndrome	0.0768538	NUP98
Intracranial arteriovenous malformation	0.0781499	ITGB1
Mesangial proliferative glomerulonephritis	0.0781499	ITGB1
Acute myeloblastic leukemia type 2	0.0795055	ITGB1;NUP98
Congenital nonhemolytic jaundice	0.0803233	UBE2I;PHB
Sensory neuropathy type 1	0.0807369	RAB7A
Follicular dendritic cell tumor	0.0858897	RHOA
Hereditary type 2 neuropathy	0.0858897	RAB7A
Cerebellar hypoplasia	0.0884557	ITGB1
Alzheimer's disease without neurofibrillary tangles	0.0903411	ITGB1;RHOA
Renal carcinoma familial	0.0903411	ITGB1;RHOA
Cytoplasmic body myopathy	0.0910147	RTN4
Tuberous sclerosis type 1	0.0922917	RHOA
Tuberous sclerosis type 2	0.0935669	RHOA
Anaplastic oligoastrocytoma	0.0948403	RTN4
Hereditary type 1 neuropathy	0.0948403	RAB7A
Acute megakaryoblastic leukemia	0.096112	NUP98
Epidermolysis bullosa	0.0986504	ITGB1
Marek disease	0.0986504	ITGB1
Coats disease	0.0986504	AP2M1
Acute myeloblastic leukemia type 1	0.099399	ITGB1;NUP98
Diphtheria	0.101182	PPIA
Retinopathy of prematurity	0.101182	ITGB1
Congenital varicella syndrome	0.103706	CSNK2B
Pick's disease	0.106224	RHOA
Lymphocytes absent	0.109605	ITGB1;EEF1A1
Hyperpipecolatemia	0.111239	RHOA
Neonatal adrenoleukodystrophy	0.111239	RHOA
Aspergillosis	0.112489	ITGB1
Clostridium difficile	0.114983	RHOA
Bullous pemphigoid	0.116227	ITGB1
Keratoconus	0.11747	ITGB1
Gaucher disease	0.118711	RAB7A
Malignant cylindroma	0.121188	ITGB1
Neuromyelitis optica spectrum disorder	0.122424	RTN4
Devic disease	0.126122	RTN4
Spirochetes disease	0.127351	ITGB1
Conn's syndrome	0.128579	RHOA
Haemophilus influenzae	0.128579	ITGB1
Familial interstitial fibrosis	0.129805	ITGB1
Plasma cell leukemia	0.132252	ITGB1
Progeria	0.132252	UBE2I
Retinoblastoma	0.132252	PHB
Atrial septal defect ostium primum	0.134692	RTN4
Choriocarcinoma	0.134692	ITGB1
Sickle cell anemia	0.137126	ITGB1
Optic neuritis	0.13834	PHB
Fragile X syndrome	0.139553	EEF1A1
Amyotrophic lateral sclerosis	0.140764	RAB1A
Pigment-dispersion syndrome	0.140764	RHOA
Follicular lymphoma	0.141974	RHOA
Hypertrophic neuropathy of Dejerine-Sottas	0.143182	RAB7A
Infective myositis	0.143182	RTN4
Hydatidiform mole	0.143182	ITGB1
Ovarian low malignant potential tumor	0.144388	PHB
Niemann-Pick disease	0.146795	RAB7A
Anaplastic ependymoma	0.147996	RTN4
Ependymoma	0.147996	RTN4
Myxopapillary ependymoma	0.147996	RTN4
Melanoma familial	0.149196	ITGB1
Myoepithelial carcinoma	0.149196	ITGB1
Congenital Muscular dystrophy	0.149196	EEF1A1
Oral squamous cell carcinoma	0.151591	ITGB1
AIDS Dementia Complex	0.152785	ITGB1
Acute myelocytic leukemia	0.152785	NUP98
Leukemia Myeloid	0.153978	NUP98
Acute myeloblastic leukemia with maturation	0.15517	NUP98
Acute myeloblastic leukemia without maturation	0.15517	NUP98
Myelodysplastic syndromes	0.15517	NUP98
Stomach carcinoma	0.15517	RHOA
Nelson syndrome	0.15636	PPIA
Brain stem cancer	0.157548	ITGB1
Diffuse astrocytoma	0.162285	RHOA
Anaplastic astrocytoma	0.162285	RHOA
Pilocytic astrocytoma	0.162285	RHOA
Subependymal giant cell astrocytoma	0.162285	RHOA
Acute non lymphoblastic leukemia	0.164644	NUP98
Primary lateral sclerosis	0.165821	RAB1A
Distomatosis	0.169343	PPIA
Ependymoblastoma	0.169343	ITGB1
Familial prostate cancer	0.169343	ITGB1
Metagonimiasis	0.169343	PPIA
Vulvar cancer	0.170513	RHOA
Radiation induced cancer	0.170513	ITGB1
Adrenal cancer	0.171682	PHB
Pemphigus	0.171682	RHOA
Lymphatic neoplasm	0.171682	ITGB1
Medulloblastoma	0.171682	ITGB1
Fallopian tube cancer	0.17285	PHB
Tongue cancer	0.174016	ITGB1
Glioblastoma	0.174016	RHOA
Uveal diseases	0.17518	ITGB1
Werner's syndrome	0.17518	ITGB1
Corpus callosum agenesis	0.176343	RAB7A
Basal cell carcinoma multiple	0.176343	UBE2I
Lymphoma large-cell	0.178663	RHOA
Gestational trophoblastic tumor	0.178663	ITGB1
Hyperadrenalism	0.178663	RHOA
Inclusion body myositis	0.179821	RTN4
Hepadnavirus infection	0.179821	PPIA
Gamma heavy chain disease	0.180978	ITGB1
Squamous cell carcinoma of the head and neck	0.180978	ITGB1
Limb-girdle muscular dystrophy	0.182132	ITGB1
Hypopharyngeal cancer	0.183286	ITGB1
Acute myeloblastic leukemia type 7	0.183286	NUP98
Acute promyelocytic leukemia	0.184437	NUP98
Adenomyosis	0.184437	RHOA
Cytokine deficiency	0.187883	RHOA
Hypomelanosis of Ito	0.194732	ITGB1
Dravet syndrome	0.194732	CSNK2B
Albinism	0.195869	RAB7A
Dystonia 1	0.195869	PPP1CA
Ventricular septal defects	0.197003	RTN4
Pancreatic cancer	0.198136	ITGB1
Amyloidosis cerebral	0.198136	RHOA
Wisconsin syndrome	0.198136	RHOA
Pituitary cancer	0.198136	ITGB1
Osteosarcoma	0.199268	ITGB1
Roussy Levy syndrome	0.199268	RAB7A
Cervical intraepithelial neoplasia	0.199268	RHOA
Charcot-Marie-Tooth disease	0.199268	RAB7A
Idiopathic dilated cardiomyopathy	0.200398	RTN4
Alzheimer disease familial	0.200398	RHOA
Dilated cardiomyopathy	0.200398	RTN4
Myoclonus epilepsy	0.204902	CSNK2B
Lymph node neoplasm	0.206024	RHOA
Ectopic pregnancy	0.210498	ITGB1
Thyroid cancer follicular	0.211613	PHB
Lymphosarcoma	0.213838	RHOA
Small non-cleaved cell lymphoma	0.214948	RHOA
Oral leukoplakia	0.216056	ITGB1
Insulin-like growth factor 1 resistance to	0.217163	RHOA
Ovarian cancer	0.219373	RHOA
Renal cell carcinoma 4	0.219373	ITGB1
Mental retardation X-linked dysmorphism	0.220476	EEF1A1
B-cell lymphomas	0.222676	RHOA
Idiopathic thrombocytopenic purpura	0.224871	ITGB1
Leukoplakia	0.225966	ITGB1
Minimal change disease	0.228152	PHB
Acute myeloblastic leukemia type 6	0.230332	NUP98
Signet ring cell carcinoma	0.231419	ITGB1
Acute myelomonocytic leukemia	0.232505	NUP98
Sphingolipidosis	0.236835	RAB7A
Multiple system atrophy	0.240067	CSNK2B
Acute myeloblastic leukemia type 4	0.249684	NUP98
Acute myeloblastic leukemia type 5	0.254976	NUP98
Autoimmune hepatitis	0.254976	PPIA
Oral pharyngeal disorders	0.259183	ITGB1
Binswanger's disease	0.265452	ITGB1
Acute respiratory distress syndrome	0.26753	RHOA
Lynch syndrome	0.270636	RPS20
Limb dystonia	0.275786	PPP1CA
Marinesco-Sjogren syndrome	0.275786	CSNK2B
Kawasaki syndrome	0.276811	ITGB1
Immune thrombocytopenia	0.282936	ITGB1
Poncet-Spiegler's cylindroma	0.282936	ITGB1
Absent T lymphocytes	0.290018	ITGB1
Cartilaginous cancer	0.307921	ITGB1
Williams syndrome	0.308902	ITGB1
Leukemia T-cell chronic	0.314764	RTN4
Cerebellar degeneration	0.326345	EEF1A1
Gastrointestinal Stromal Tumors	0.332065	ITGB1
Ovarian germ cell tumor	0.333961	RAB1A
Omenn syndrome	0.337737	ITGB1
Severe combined immunodeficiency	0.337737	ITGB1
Bare lymphocyte syndrome	0.338678	ITGB1
Cystic fibrosis	0.340556	ITGB1
Peripheral T-cell lymphoma	0.346159	RHOA
Allergic encephalomyelitis	0.360877	PHB
Mental retardation epilepsy	0.369015	CSNK2B
Oral cancer	0.369913	ITGB1
Cerebellar agenesis	0.377053	ITGB1
Thyroid cancer anaplastic	0.37971	PHB
Chromosomal triplication	0.384992	ITGB1
Liver cancer	0.38936	ITGB1
Amyotonia congenita	0.397148	ITGB1
Small intestine cancer	0.409072	RHOA
Acute myeloid leukemia childhood	0.41745	NUP98
Bone cancer	0.426533	ITGB1

### Sheet: WikiPathways of CSPs
WikiPathway Terms	P-value	Genes
Ebola Virus Pathway on Host	0.000763227	ITGB1;RHOA;RAB7A
TGF-beta Signaling Pathway	0.000815869	ITGB1;UBE2I;RHOA
Focal Adhesion	0.0026088	ITGB1;RHOA;PPP1CA
Pathogenic Escherichia coli infection	0.0026809	ITGB1;RHOA
Proteasome Degradation	0.00339329	PSMD8;PSMA2
Prolactin Signaling Pathway	0.00505275	ITGB1;PPIA
Cytoplasmic Ribosomal Proteins	0.00686529	RPL36;RPS20
Androgen receptor signaling pathway	0.00701527	UBE2I;RHOA
Hypothetical Craniofacial Development Pathway	0.00976029	RHOA
Wnt Signaling	0.0112375	CSNK2B;RHOA
Spinal Cord Injury	0.0118036	RTN4;RHOA
Hippo-Merlin Signaling Dysregulation	0.0121879	ITGB1;PPP1CA
Mammary gland development pathway - Embryonic development (Stage 1 of 4) WP2813	0.0208025	ITGB1
Cells and Molecules involved in local acute inflammatory response WP4493	0.0235444	ITGB1
Inhibition of exosome biogenesis and secretion by Manumycin A in CRPC cells WP4301	0.0249126	RAB5C
Ras Signaling WP4223	0.027204	RAB5C;RHOA
Nicotine Activity on Dopaminergic Neurons WP1602	0.0290061	PPP1CA
Physiological and Pathological Hypertrophy of the Heart WP1528	0.0344384	RHOA
Ciliary landscape WP4352	0.0365076	PSMD8;RAB2A
Sphingolipid pathway WP1422	0.0371435	PPP1CA
Nanoparticle-mediated activation of receptor signaling WP2643	0.0384933	ITGB1
GABA receptor Signaling WP4159	0.0425318	AP2M1
Factors and pathways affecting insulin-like growth factor (IGF1)-Akt signaling WP3850	0.0425318	ITGB1
VEGFA-VEGFR2 Signaling Pathway WP3888	0.0428613	ITGB1;RHOA
Alpha 6 Beta 4 signaling pathway WP244	0.0452151	RHOA
Signaling of Hepatocyte Growth Factor Receptor WP313	0.046554	ITGB1
Wnt Signaling in Kidney Disease WP4150	0.0492264	RHOA
Fibrin Complement Receptor 3 Signaling Pathway WP4136	0.0505598	RHOA
G13 Signaling Pathway WP524	0.0532214	RHOA
PDGF Pathway WP2526	0.0532214	RHOA
Common Pathways Underlying Drug Addiction WP2636	0.0572002	PPP1CA
Mechanoregulation and pathology of YAP/TAZ via Hippo and non-Hippo mechanisms WP4534	0.0637958	ITGB1
Focal Adhesion-PI3K-Akt-mTOR-signaling pathway WP3932	0.0668058	ITGB1;RAB2A
Synaptic Vesicle Pathway WP2267	0.0690403	AP2M1
Translation Factors WP107	0.0703469	EEF1A1
Wnt Signaling Pathway WP363	0.0703469	RHOA
Mitochondrial complex I assembly model OXPHOS system WP4324	0.075556	NDUFA10
Oxidative phosphorylation WP623	0.0807369	NDUFA10
AGE/RAGE pathway WP2324	0.0884557	RHOA
Association Between Physico-Chemical Features and Toxicity Associated Pathways WP3680	0.0884557	RHOA
RAC1/PAK1/p38/MMP2 Pathway WP3303	0.0910147	ITGB1
Parkin-Ubiquitin Proteasomal System pathway WP2359	0.0935669	PSMD8
Primary Focal Segmental Glomerulosclerosis FSGS WP2572	0.096112	ITGB1
Chromosomal and microsatellite instability in colorectal cancer WP4216	0.0973821	RHOA
Arrhythmogenic Right Ventricular Cardiomyopathy WP2118	0.0986504	ITGB1
Leptin signaling pathway WP2034	0.101182	RHOA
MicroRNAs in cardiomyocyte hypertrophy WP1544	0.111239	RHOA
ncRNAs involved in Wnt signaling in hepatocellular carcinoma WP4336	0.113736	CSNK2B
Pancreatic adenocarcinoma pathway WP4263	0.11747	RHOA
G Protein Signaling Pathways WP35	0.122424	RHOA
Corticotropin-releasing hormone signaling pathway WP2355	0.122424	RHOA
LncRNA involvement in canonical Wnt signaling and colorectal cancer WP4258	0.123658	CSNK2B
Pathways Regulating Hippo Signaling WP4540	0.128579	RHOA
Neural Crest Differentiation WP2064	0.132252	ITGB1
Integrin-mediated Cell Adhesion WP185	0.132252	ITGB1
Wnt Signaling Pathway and Pluripotency WP399	0.133473	RHOA
Electron Transport Chain (OXPHOS system in mitochondria) WP111	0.134692	NDUFA10
DNA Damage Response (only ATM dependent) WP710	0.143182	RHOA
Regulation of Actin Cytoskeleton WP51	0.190172	RHOA
Integrated Breast Cancer Pathway WP1984	0.191315	PHB
Breast cancer pathway WP4262	0.194732	CSNK2B
Nonalcoholic fatty liver disease WP4396	0.195869	NDUFA10
EGF/EGFR Signaling Pathway WP437	0.203778	AP2M1
Circadian rhythm related genes WP3594	0.246492	PPP1CA
PI3K-Akt Signaling Pathway WP4172	0.381476	ITGB1
